# Local and global density have distinct and parasite-dependent effects on infection in wild sheep

**DOI:** 10.1101/2024.04.30.591781

**Authors:** Gregory F Albery, Amy R Sweeny, Yolanda Corripio-Miyar, Michael J Evans, Adam Hayward, Josephine M Pemberton, Jill G Pilkington, Daniel H Nussey

**Author notes:** Corresponding authors: Gregory F Albery, 406 Reiss Science Building, 37th and O Streets, NW Washington, DC 20057-1229, 1-202-687-6247; Amy R Sweeny, Alfred Denny Building, Western Bank, Sheffield, UK S10 2TN. Shared lead authorship (Gregory F Albery, Amy R Sweeny). **Author contributions** GFA conceived the study. JMP and JGP led coordination of fieldwork and data collection on St. Kilda. GFA & ARS analysed data with input from DHN. GFA & ARS led writing of the manuscript with input from all authors. **Data accessibility** Data and code for the analyses in this manuscript are available on GitHub at https://github.com/gfalbery/Shensity.

## Abstract

High density should drive greater parasite exposure. However, evidence linking density with infection generally uses density proxies, rather than of individuals per space within a continuous population.

We used a long-term study of wild sheep to link within-population spatiotemporal variation in host density with individual parasite counts. Although four parasites exhibited strong positive relationships with local density, these relationships were mostly restricted to juveniles and faded in adults. Further, one ectoparasite showed strong negative relationships across all age classes. In contrast, population size – a measure of global density – had limited explanatory power, and its effects did not remove those of spatial density, but were complementary. These results indicate that local and global density can exhibit diverse and contrasting effects on infection within populations. Spatial measures of within-population local density may provide substantial additional insight to temporal metrics based on population size, and investigating them more widely could be highly revealing.
