## Supplementary Table 1 for "Local and global density have distinct and parasite-dependent effects on infection in wild sheep"

Parasite	Variable	Estimate	Lower	Upper	Significant	Model
Strongyles	Intercept	6.08330392291273	5.6245476185025	6.52216947796218	1	Spatial
Strongyles	StatusAdultM	-0.723257593957459	-0.901892590093587	-0.544598402806227	1	Spatial
Strongyles	StatusNonReproAdultF	-1.61962291116147	-1.85593184420898	-1.38332147779221	1	Spatial
Strongyles	StatusReproAdultF	-1.5042825394357	-1.62310909823142	-1.38544128089524	1	Spatial
Strongyles	StatusYearling	-0.607751879899626	-0.74565002003647	-0.469854202776881	1	Spatial
Strongyles	SexM	0.384908813214708	0.261279017078974	0.508531764169641	1	Spatial
Strongyloides	Intercept	3.684468425426	1.99618826280916	5.08190072371327	1	Spatial
Strongyloides	StatusAdultM	-0.134059555783286	-1.59556886890369	1.32816623770932	0	Spatial
Strongyloides	StatusNonReproAdultF	-1.25526632012153	-3.675732735079	1.17171125139815	0	Spatial
Strongyloides	StatusReproAdultF	-1.16941975218632	-2.02207264310917	-0.317224255495105	1	Spatial
Strongyloides	StatusYearling	0.176474948305295	-0.9805355577869	1.33529877447865	0	Spatial
Strongyloides	SexM	0.125332816440292	-0.793690456334022	1.04467563001256	0	Spatial
Coccidia	Intercept	8.56468595274462	8.21500913415899	8.96358072276954	1	Spatial
Coccidia	StatusAdultM	-1.98881377551266	-2.12393978270726	-1.85382862514927	1	Spatial
Coccidia	StatusNonReproAdultF	-2.52014891888197	-2.704640316667	-2.33593395621079	1	Spatial
Coccidia	StatusReproAdultF	-2.34384526001369	-2.43990387335856	-2.24795602527224	1	Spatial
Coccidia	StatusYearling	-1.63358220663599	-1.73974014090348	-1.52745035352244	1	Spatial
Coccidia	SexM	-0.0327206618060247	-0.128635307611984	0.0632134398207209	0	Spatial
Nematodirus	Intercept	-1.25264259522865	-2.61934888604107	0.0857152208109153	0	Spatial
Nematodirus	StatusAdultM	-5.57693720879371	-6.96781816332645	-4.1859976104289	1	Spatial
Nematodirus	StatusNonReproAdultF	-34.4611143978601	-53.8466157527316	-15.0762366392965	1	Spatial
Nematodirus	StatusReproAdultF	-5.74891828003101	-6.88703866026967	-4.61077677212077	1	Spatial
Nematodirus	StatusYearling	-5.1413149196541	-6.27755590445778	-4.00503939022158	1	Spatial
Nematodirus	SexM	0.798960289955125	0.610918364318055	0.987183509471038	1	Spatial
Capillaria	Intercept	-7.09736492592491	-11.6247506602956	-5.35682045902161	1	Spatial
Capillaria	StatusAdultM	1.8082985920133	0.0669435025310607	3.32398881245985	1	Spatial
Capillaria	StatusNonReproAdultF	-46.9906499549763	-77.9590498152679	-13.232415677002	1	Spatial
Capillaria	StatusReproAdultF	0.677747115786238	-0.777748458715635	2.80015648731888	0	Spatial
Capillaria	StatusYearling	3.14387335322151	1.98205036771377	4.88284137884796	1	Spatial
Capillaria	SexM	0.210748346753399	-0.589352803390087	1.29195988066933	0	Spatial
Keds	Intercept	0.461589540626953	-0.0727112727491102	0.918924734590776	0	Spatial
Keds	StatusAdultM	-3.66469432173409	-4.09511105971521	-3.23430399221589	1	Spatial
Keds	StatusNonReproAdultF	-2.20536731586602	-2.56178372095493	-1.84894669596565	1	Spatial
Keds	StatusReproAdultF	-2.35913917039055	-2.49340304040062	-2.22488915449091	1	Spatial
Keds	StatusYearling	-2.32570138791845	-2.51804167835053	-2.13337776290442	1	Spatial
Keds	SexM	0.375224718474329	0.291481006549011	0.458953689204908	1	Spatial
