## Supplementary Table 2 for "Local and global density have distinct and parasite-dependent effects on infection in wild sheep"

Parasite	Variable	Estimate	Lower	Upper	Significant	Model
Strongyles	(Intercept)	5.9185759716434	5.70795588313849	6.12890205231685	1	AdditionAdultModels
Strongyles	StatusNonReproAdultF	-1.24802615588612	-1.62290584167115	-0.873143664136354	1	AdditionAdultModels
Strongyles	StatusReproAdultF	-1.17194574274729	-1.40539977153722	-0.938491542926844	1	AdditionAdultModels
Strongyles	Age	-0.071257756674988	-0.149648690258948	0.00712720743785117	0	AdditionAdultModels
Strongyles	GlobalDensity	0.108943730033389	0.0141639190430511	0.204082157723328	1	AdditionAdultModels
Strongyles	LocalDensity	0.0383502980268187	-0.0565630868547736	0.13333280200829	0	AdditionAdultModels
Strongyloides	(Intercept)	3.88378194380021	2.33386347228384	5.44861764840223	1	AdditionAdultModels
Strongyloides	StatusNonReproAdultF	-1.13875009775864	-4.19388045023673	1.93590737221394	0	AdditionAdultModels
Strongyloides	StatusReproAdultF	-1.27093561165244	-2.97400593685101	0.42338628318463	0	AdditionAdultModels
Strongyloides	Age	-0.244570840617368	-0.851627941600243	0.363608891845157	0	AdditionAdultModels
Strongyloides	LocalDensity	0.380801749805015	-0.281749820479476	1.04384777747355	0	AdditionAdultModels
Strongyloides	GlobalDensity	-0.193555459909592	-0.736710797117728	0.348271029186026	0	AdditionAdultModels
Coccidia	(Intercept)	6.49109835599471	6.16798939188679	6.81285385783937	1	AdditionAdultModels
Coccidia	StatusNonReproAdultF	-0.412337268606106	-0.681394848498418	-0.143458187910556	1	AdditionAdultModels
Coccidia	StatusReproAdultF	-0.236834579759328	-0.404870058901312	-0.0692385004781189	1	AdditionAdultModels
Coccidia	Age	-0.094718896064382	-0.155078769178444	-0.0343997240116949	1	AdditionAdultModels
Coccidia	LocalDensity	0.088558696941017	0.0113484636358703	0.165700348771806	1	AdditionAdultModels
Coccidia	GlobalDensity	-0.0573153802741993	-0.343966036010521	0.227492836251805	0	AdditionAdultModels
Keds	(Intercept)	-3.18217074927185	-3.6988658057783	-2.67323987962231	1	AdditionAdultModels
Keds	StatusNonReproAdultF	1.18571735469086	0.54582060096529	1.8276316603813	1	AdditionAdultModels
Keds	StatusReproAdultF	0.941042803613227	0.454945261126338	1.42796715090905	1	AdditionAdultModels
Keds	Age	-0.0750977585969322	-0.205867711440201	0.0556118318335617	0	AdditionAdultModels
Keds	LocalDensity	-0.167363925492468	-0.318522732939008	-0.0172816432049029	1	AdditionAdultModels
Keds	GlobalDensity	0.0118728063502008	-0.193855222463661	0.224646326656304	0	AdditionAdultModels
