## Supplementary Table 4 for "Local and global density have distinct and parasite-dependent effects on infection in wild sheep"

Parasite	Variable	Estimate	Lower	Upper	Significant	Model
Strongyles	(Intercept)	6.27080653187659	6.07804261570261	6.4627161644991	1	AdditionLambModels
Strongyles	SexM	0.25197707088305	0.16780319152485	0.336148738839242	1	AdditionLambModels
Strongyles	LocalDensity	0.090794992125967	0.0353111109821666	0.146292563146914	1	AdditionLambModels
Strongyles	GlobalDensity	0.183125620675635	0.00653299240974958	0.359398308977144	1	AdditionLambModels
Strongyloides	(Intercept)	3.94932098706359	3.38760145100162	4.51300949608868	1	AdditionLambModels
Strongyloides	SexM	-0.0482371662417139	-0.865488439062157	0.769379038906722	0	AdditionLambModels
Strongyloides	GlobalDensity	0.216995079655268	-0.211646228175106	0.645657275484303	0	AdditionLambModels
Strongyloides	LocalDensity	0.21413139149314	-0.271118489373413	0.69935374644927	0	AdditionLambModels
Coccidia	(Intercept)	8.81592599179631	8.61261035332282	9.02030327207765	1	AdditionLambModels
Coccidia	SexM	-0.0349269448691767	-0.11866644385188	0.0488170505501101	0	AdditionLambModels
Coccidia	LocalDensity	0.181058818391294	0.128970712837107	0.233123124463426	1	AdditionLambModels
Coccidia	GlobalDensity	0.0985468682634396	-0.0894084140686527	0.287566263142835	0	AdditionLambModels
Nematodirus	(Intercept)	-1.12893695008399	-1.35075917225048	-0.910511663038547	1	AdditionLambModels
Nematodirus	SexM	0.77919694526568	0.592034885267751	0.966453157109334	1	AdditionLambModels
Nematodirus	LocalDensity	0.128089960903177	0.0205098876862365	0.236282469050217	1	AdditionLambModels
Nematodirus	GlobalDensity	0.0219729042588449	-0.165418577921627	0.210725332905264	0	AdditionLambModels
Capillaria	(Intercept)	-7.10029178210487	-8.6829203505976	-5.51766325844802	1	AdditionLambModels
Capillaria	SexM	0.0994181304880351	-1.8673602917242	2.06619655282986	0	AdditionLambModels
Capillaria	LocalDensity	0.49422120183213	-0.209128820539158	1.19757123693136	0	AdditionLambModels
Capillaria	GlobalDensity	-0.607897841373028	-1.60497829659438	0.389182624500241	0	AdditionLambModels
Keds	(Intercept)	0.456850809079043	0.357809997003699	0.554543263541407	1	AdditionLambModels
Keds	SexM	0.401346350623167	0.318696334645592	0.484004748097509	1	AdditionLambModels
Keds	LocalDensity	-0.050036253131683	-0.0981916217046621	-0.00175059488625943	1	AdditionLambModels
Keds	GlobalDensity	-0.0324013538135408	-0.121430321515563	0.0546153496938966	0	AdditionLambModels
