## Supplementary Table 3 for "Local and global density have distinct and parasite-dependent effects on infection in wild sheep"

Parasite	Variable	Estimate	Lower	Upper	Significant	Model
Strongyles	(Intercept)	6.15515553701309	6.02219289501388	6.28534052818618	1	AdditionFullModels
Strongyles	StatusAdultM	-0.691749370689342	-0.869104160958972	-0.514392883431402	1	AdditionFullModels
Strongyles	StatusNonReproAdultF	-1.59814045257111	-1.83406097705546	-1.36221713346017	1	AdditionFullModels
Strongyles	StatusReproAdultF	-1.49217314789033	-1.61062266800077	-1.37372404208905	1	AdditionFullModels
Strongyles	StatusYearling	-0.58086968888693	-0.718849918960413	-0.442891584172267	1	AdditionFullModels
Strongyles	SexM	0.396634000545307	0.273009758096689	0.520256009126142	1	AdditionFullModels
Strongyles	GlobalDensity	0.156715186582694	0.0576521853292272	0.258513852215671	1	AdditionFullModels
Strongyles	LocalDensity	0.0418900676392237	-0.0123840706768207	0.0962727971922633	0	AdditionFullModels
Strongyloides	(Intercept)	3.74008210648239	3.06255099614606	4.41889539266696	1	AdditionFullModels
Strongyloides	StatusAdultM	0.011526832130247	-1.44734346600571	1.47272814739601	0	AdditionFullModels
Strongyloides	StatusNonReproAdultF	-1.22569090097162	-3.63822680889599	1.19627262635955	0	AdditionFullModels
Strongyloides	StatusReproAdultF	-1.16985178376498	-2.02398821083496	-0.315994535635375	1	AdditionFullModels
Strongyloides	StatusYearling	0.261978321565888	-0.923256831881932	1.44884748435248	0	AdditionFullModels
Strongyloides	SexM	0.118488899516163	-0.799536666208884	1.03678793248486	0	AdditionFullModels
Strongyloides	LocalDensity	0.23575322939184	-0.142571263368128	0.614076803073582	0	AdditionFullModels
Strongyloides	GlobalDensity	-0.0382049858209919	-0.374539963485451	0.298022757802879	0	AdditionFullModels
Coccidia	(Intercept)	8.61429004312729	8.46685069984262	8.76271710943304	1	AdditionFullModels
Coccidia	StatusAdultM	-1.97324300782398	-2.10805425899215	-1.83856083910419	1	AdditionFullModels
Coccidia	StatusNonReproAdultF	-2.52467581802129	-2.71055102693154	-2.33905946781178	1	AdditionFullModels
Coccidia	StatusReproAdultF	-2.34325580887737	-2.43941362472526	-2.24659597042362	1	AdditionFullModels
Coccidia	StatusYearling	-1.63982222594221	-1.74614098773214	-1.53351198932259	1	AdditionFullModels
Coccidia	SexM	-0.0303545579329672	-0.126444303288273	0.0657560026000312	0	AdditionFullModels
Coccidia	LocalDensity	0.0813534822218984	0.0403283543459753	0.122368093582149	1	AdditionFullModels
Coccidia	GlobalDensity	-0.015303408699855	-0.144388739601037	0.113274973537751	0	AdditionFullModels
Nematodirus	(Intercept)	-1.1343512615136	-1.35658287885157	-0.915643988387882	1	AdditionFullModels
Nematodirus	StatusAdultM	-5.57349714494542	-6.96721193701429	-4.17979306514449	1	AdditionFullModels
Nematodirus	StatusNonReproAdultF	-34.5862223910481	-54.074921206987	-15.0975190842417	1	AdditionFullModels
Nematodirus	StatusReproAdultF	-5.73520520019865	-6.87565453076116	-4.59476235275576	1	AdditionFullModels
Nematodirus	StatusYearling	-5.10946579749087	-6.24801117930944	-3.97092955835408	1	AdditionFullModels
Nematodirus	SexM	0.793894606834452	0.607156372749156	0.980730883198147	1	AdditionFullModels
Nematodirus	LocalDensity	0.116127232040979	0.0130144245627238	0.219764451432677	1	AdditionFullModels
Nematodirus	GlobalDensity	0.0137561729422557	-0.178325591558518	0.207181656418588	0	AdditionFullModels
Capillaria	(Intercept)	-6.5618179443825	-7.61974132162916	-5.50389463225887	1	AdditionFullModels
Capillaria	StatusAdultM	1.84473262070135	0.523187527350629	3.16627771133622	1	AdditionFullModels
Capillaria	StatusNonReproAdultF	-45.5396748476796	-72.0235455866065	-19.0502173513345	1	AdditionFullModels
Capillaria	StatusReproAdultF	0.504680196837748	-0.819545070576288	1.82890546456288	0	AdditionFullModels
Capillaria	StatusYearling	3.0371342808483	1.97286907584022	4.10139948630937	1	AdditionFullModels
Capillaria	SexM	0.133815767970339	-0.605128371279494	0.872759910593811	0	AdditionFullModels
Capillaria	LocalDensity	0.212885939837579	-0.0709345310289702	0.496706435652314	0	AdditionFullModels
Capillaria	GlobalDensity	-0.0316660520755198	-0.345517018501675	0.282184645362309	0	AdditionFullModels
Keds	(Intercept)	0.462503782637054	0.367864370077452	0.556390635229256	1	AdditionFullModels
Keds	StatusAdultM	-3.63935653489857	-4.06881982391882	-3.20989764063069	1	AdditionFullModels
Keds	StatusNonReproAdultF	-2.23210609637608	-2.58882901595359	-1.87536580467957	1	AdditionFullModels
Keds	StatusReproAdultF	-2.35863920544436	-2.49284009751129	-2.22446107875461	1	AdditionFullModels
Keds	StatusYearling	-2.31957348095749	-2.51179443809561	-2.12737281709587	1	AdditionFullModels
Keds	SexM	0.366266216750366	0.282911629213116	0.449595557908794	1	AdditionFullModels
Keds	LocalDensity	-0.0711981289187433	-0.117212802232513	-0.0251442079282225	1	AdditionFullModels
Keds	GlobalDensity	-0.0247434368653125	-0.105571777627078	0.0557623445609561	0	AdditionFullModels
