## Supplementary Table 5 for "Local and global density have distinct and parasite-dependent effects on infection in wild sheep"

Parasite	Variable	Estimate	Lower	Upper	Significant	Model
Strongyles	(Intercept)	5.46875424295025	5.33108052729721	5.59963276695695	1	AdditionYearlingModels
Strongyles	SexM	0.716614500292824	0.516656323964707	0.916551138364212	1	AdditionYearlingModels
Strongyles	GlobalDensity	0.0922181076834205	-0.0196879937563031	0.205382891131792	0	AdditionYearlingModels
Strongyles	LocalDensity	0.0170488785943908	-0.0914122743152187	0.126009135258057	0	AdditionYearlingModels
Strongyloides	(Intercept)	3.9032925241948	3.06834027605351	4.75263996713549	1	AdditionYearlingModels
Strongyloides	SexM	0.301707296730301	-1.22301027763587	1.83393656691409	0	AdditionYearlingModels
Strongyloides	LocalDensity	-0.241939487805522	-0.919966384339561	0.433870972641684	0	AdditionYearlingModels
Strongyloides	GlobalDensity	-0.00209385799371112	-0.766944069780069	0.762390481243609	0	AdditionYearlingModels
Coccidia	(Intercept)	6.92783279956838	6.77058599887794	7.0852136719443	1	AdditionYearlingModels
Coccidia	SexM	0.0311056741728586	-0.123699094974764	0.185876923724748	0	AdditionYearlingModels
Coccidia	LocalDensity	0.0996093074023619	0.0161327515335958	0.183215871257933	1	AdditionYearlingModels
Coccidia	GlobalDensity	-0.0111415368448637	-0.158815939853358	0.128314947615898	0	AdditionYearlingModels
Capillaria	(Intercept)	-3.62471737273636	-4.16458525377827	-3.08485009245487	1	AdditionYearlingModels
Capillaria	SexM	0.193281557369995	-0.610069962173664	0.996633082087265	0	AdditionYearlingModels
Capillaria	LocalDensity	0.32545620973443	0.0164549247531104	0.634457475973571	1	AdditionYearlingModels
Capillaria	GlobalDensity	0.0802767309284704	-0.304063409742142	0.464616721366535	0	AdditionYearlingModels
Keds	(Intercept)	-1.59912180283529	-1.8209375977352	-1.37707303648599	1	AdditionYearlingModels
Keds	SexM	-0.482284126887287	-0.910973528006575	-0.0538845744058052	1	AdditionYearlingModels
Keds	LocalDensity	-0.343191072720467	-0.580515701437112	-0.105781348998335	1	AdditionYearlingModels
Keds	GlobalDensity	-0.06745686708252	-0.268208281436217	0.132429422370381	0	AdditionYearlingModels
